# Genetic and epigenetic contributions to variation in transposable element expression responses to abiotic stress in maize

**DOI:** 10.1101/2020.08.26.268102

**Authors:** Zhikai Liang, Sarah N. Anderson, Jaclyn M. Noshay, Peter A. Crisp, Tara A. Enders, Nathan M. Springer

## Abstract

- Transposable elements (TEs) pervade most eukaryotic genomes but the repetitive nature of TEs has complicated the analysis of their expression. Although the majority of TEs are silent, we document the activation of some TEs during abiotic stress.
- TE expression was monitored in seedling leaf tissue of maize inbreds subjected to heat or cold stress conditions. DNA methylation profiles and comparative genomics were used to probe the variability of TE expression responses.
- Although there was no evidence for a genome-wide activation of TEs, a subset of TE families generate transcripts only in stress conditions. There is substantial variation for which TE families exhibit stress-responsive expression in the three genotypes. The stress-responsive activation of a TE family can often be attributed to a small number of elements in the family. These elements that are activated often contain small regions lacking DNA methylation, while fully methylated elements are rarely expressed. A comparison of the expression of specific TEs in different maize genotypes reveals high levels of variability that can be attributed to both genome content differences and epigenetic variation.
- This study provides insights into the genetic and epigenetic factors that influence TE regulation in normal and stress conditions.
