## Supplementary material for "Genetic and epigenetic contributions to variation in transposable element expression responses to abiotic stress in maize": Table_S2

### Sheet: Table_S2
Table S2. Upregulated TE families under cold and stress conditions in three maize genotypes.
B73 cold	B73 heat	W22 cold	W22 heat	Mo17 cold	Mo17 heat
DHH00020	DHH00004	DHH00006	DHH00004	DHH00006	DHH00003
DHH00153	DHH00013	DHH00022	DHH00013	DHH00009	DHH00004
DHH00172	DHH00016	DHH00038	DHH00015	DHH00022	DHH00015
DHH00424	DHH00018	DHH00115	DHH00021	DHH00023	DHH00021
DHH00433	DHH00032	DHH00304	DHH00040	DHH00026	DHH00040
DHH00461	DHH00040	DHH00461	DHH00042	DHH00040	DHH00109
DHH00682	DHH00124	DHH01112	DHH00164	DHH00304	DHH00265
DHH00699	DHH00164	DHH01195	DHH00277	DHH00344	DHH00280
DHH00830	DHH00179	DHH01264	DHH00280	DHH00424	DHH00433
DHH01023	DHH00454	DHH01329	DHH00566	DHH00461	DHH00495
DHH01112	DHH00491	DHH01761	DHH00657	DHH00998	DHH00848
DHH01628	DHH00699	DHH02302	DHH01066	DHH01068	DHH01557
DHH01658	DHH00898	DHH03033	DHH01633	DHH01780	DHH01633
DTA00055	DHH00950	DHH03128	DHH02002	DHH02239	DHH01780
DTA00117	DHH00985	DHH03250	DHH02291	DHH03261	DHH01906
DTA00156	DHH01240	DHH03472	DHH02538	DHH03324	DHH02002
DTA00171	DHH01587	DHH03509	DHH02712	DHH03531	DHH02710
DTA00172	DHH02002	DHH03818	DHH02721	DHH03621	DHH02711
DTA00252	DHH02099	DHH04026	DHH02774	DHH03630	DHH02712
DTH00040	DHH02103	DHH04223	DHH02844	DHH03851	DHH02776
DTH00163	DHH02474	DHH04248	DHH02971	DHH03962	DHH03233
DTH00351	DTA00114	DHH04256	DHH03018	DHH04256	DHH03531
DTH00418	DTA00117	DHH04294	DHH03020	DHH04294	DHH03919
DTH00434	DTA00120	DHH04421	DHH03033	DHH04383	DHH04060
DTH10339	DTA00135	DHH04571	DHH03128	DHH04907	DHH04124
DTH13084	DTA00138	DHH04907	DHH03285	DHH05372	DHH04371
DTM05382	DTC00022	DTA00049	DHH03472	DHH05432	DHH04387
DTM08959	DTC00027	DTA00084	DHH03527	DHH05720	DHH04524
DTM15648	DTC00105	DTA00092	DHH03666	DHH06193	DHH04651
DTT10033	DTH00004	DTA00102	DHH03899	DHH06274	DHH04654
DTT10937	DTH00029	DTA00172	DHH04022	DHH06310	DHH05017
DTT12572	DTH00040	DTH00015	DHH04060	DHH06418	DHH05432
DTT15993	DTH00058	DTH00062	DHH04496	DHH06464	DHH05601
DTX10001	DTH00385	DTH00327	DHH04694	DHH06587	DHH05650
DTX10309	DTH00453	DTH00361	DTA00020	DHH06620	DHH06001
DTX12961	DTH11203	DTH11270	DTA00022	DTA00040	DHH06061
RIL00003	DTH11932	DTH13012	DTA00025	DTA00102	DHH06068
RIL00017	DTH12232	DTM00743	DTA00092	DTA00106	DHH06099
RIL00021	DTH12305	DTM19831	DTA00120	DTA00135	DHH06148
RIL00023	DTH12390	DTT00009	DTA00172	DTA00172	DHH06193
RIL00025	DTH16728	DTT00021	DTA00323	DTH00005	DHH06235
RIL00029	DTH16758	DTT00022	DTC00011	DTH00041	DHH06263
RIT00002	DTM00743	DTT00042	DTC00051	DTH00076	DHH06284
RLC00032	DTM05382	DTT10475	DTC00103	DTH00154	DHH06414
RLC00057	DTM09664	DTT10937	DTH00001	DTH00327	DHH06450
RLC00112	DTT00027	DTT12572	DTH00004	DTH00358	DHH06522
RLC00254	DTT00042	DTX12495	DTH00014	DTH12188	DHH06635
RLC00316	DTT00048	RIL00001	DTH00029	DTH13942	DHH06666
RLC00318	DTT10089	RIL00017	DTH00032	DTH15132	DHH06685
RLC00461	DTT10833	RIL00018	DTH00076	DTM00796	DTA00022
RLC00683	DTT12510	RIL00021	DTH00160	DTT12757	DTA00037
RLC00699	DTT15993	RIL00023	DTH00463	DTX10017	DTA00060
RLC00882	DTT16190	RIL00029	DTH10240	RIL00007	DTA00117
RLC00939	DTX10001	RLC00032	DTH11270	RIL00010	DTA00135
RLC01695	DTX10309	RLC00042	DTH11374	RIL00015	DTA00141
RLC11535	DTX12956	RLC00054	DTH12290	RIL00016	DTA00172
RLC14403	DTX12961	RLC00254	DTH12305	RIL00017	DTC00027
RLC15934	DTX13146	RLC00480	DTH12996	RIL00024	DTC00030
RLC20796	RIL00026	RLC00500	DTH13012	RIL00029	DTC00046
RLG00007	RLC00002	RLC00764	DTH13110	RLC00032	DTC00088
RLG00008	RLC00014	RLC01251	DTH16563	RLC00075	DTC00106
RLG00037	RLC00015	RLC04176	DTH16799	RLC00086	DTC00113
RLG00039	RLC00016	RLC04710	DTM00743	RLC00429	DTH00004
RLG00131	RLC00041	RLC04794	DTM19831	RLC00625	DTH00005
RLG00160	RLC00045	RLC11535	DTT00010	RLC00699	DTH00010
RLG00202	RLC00050	RLC25070	DTT00015	RLC00882	DTH00014
RLG00215	RLC00054	RLC25979	DTT10171	RLC00974	DTH00054
RLG00225	RLC00076	RLG00085	DTT10254	RLC01185	DTH00076
RLG00251	RLC00096	RLG00174	DTT10475	RLC01215	DTH00241
RLG00266	RLC00112	RLG00417	DTT10833	RLC01975	DTH00358
RLG00292	RLC00151	RLG01234	DTT10893	RLC02145	DTH00385
RLG00312	RLC00157	RLG03699	DTT10937	RLC02521	DTH00460
RLG00337	RLC00173	RLG03954	DTT11547	RLC10846	DTH10775
RLG00395	RLC00291	RLG04293	DTT12293	RLC25095	DTH12181
RLG00417	RLC00316	RLG05766	DTT15084	RLG00085	DTH12290
RLG00690	RLC00461	RLG08887	DTX10001	RLG00103	DTH12383
RLG00925	RLC00463	RLG22460	DTX10010	RLG00111	DTH12507
RLG02073	RLC00474	RLG23559	DTX12962	RLG00114	DTH13012
RLG02302	RLC01695	RLG24219	RIL00007	RLG00129	DTH13583
RLG02710	RLC01779	RLG25128	RIT00002	RLG00215	DTM00346
RLG03761	RLC02249	RLG25238	RLC00016	RLG00236	DTM00473
RLG04033	RLC02403	RLG25430	RLC00019	RLG00339	DTM01468
RLG04402	RLC02615	RLG25538	RLC00045	RLG00361	DTM01654
RLG05766	RLC03056	RLG25680	RLC00063	RLG00420	DTT00011
RLG08887	RLC03470	RLG26486	RLC00093	RLG00657	DTT00021
RLG09332	RLC05236	RLG27136	RLC00101	RLG00766	DTT00027
RLG09785	RLC06058	RLG30142	RLC00139	RLG01222	DTT00032
RLG10335	RLC07254	RLG30289	RLC00148	RLG01234	DTT00042
RLG11047	RLC07829	RLG31592	RLC00151	RLG01822	DTT10577
RLG11067	RLC10846	RLG33233	RLC00157	RLG01967	DTT10893
RLG13773	RLC11411	RLG33887	RLC00190	RLG04088	DTT11806
RLG14488	RLC18343	RLX00168	RLC00207	RLG04293	DTT12757
RLG17297	RLG00007	RLX00937	RLC00258	RLG04378	DTT14784
RLG19900	RLG00008	RLX02077	RLC00316	RLG05956	DTT14829
RLG22460	RLG00009	RLX02566	RLC00462	RLG07862	DTT15993
RLX00092	RLG00017	RLX02971	RLC00463	RLG08887	DTX10001
RLX00824	RLG00039	RLX03837	RLC00473	RLG11580	DTX10212
RLX01223	RLG00051	RLX04115	RLC00474	RLG13634	DTX11533
RLX02077	RLG00058	RLX04345	RLC00580	RLG15636	RIL00016
RLX02942	RLG00078	RLX05685	RLC00589	RLG22460	RLC00015
RLX03718	RLG00102	RLX06056	RLC00691	RLG25238	RLC00016
RLX03837	RLG00235	RLX06699	RLC00898	RLG25430	RLC00029
RLX03883	RLG00261	RLX06812	RLC01009	RLG33233	RLC00033
RLX04115	RLG00272	RLX07330	RLC01026	RLG36112	RLC00044
RLX05396	RLG00292	RLX07660	RLC01054	RLG46342	RLC00050
RLX05894	RLG00297	RLX08174	RLC01373	RLX00219	RLC00067
RLX06056	RLG00357	RLX09385	RLC01498	RLX00671	RLC00068
RLX06576	RLG00459	RLX09699	RLC02249	RLX00776	RLC00093
RLX06699	RLG00469	RLX10775	RLC02532	RLX00934	RLC00116
RLX07237	RLG00637	RLX10838	RLC03056	RLX02649	RLC00137
RLX07330	RLG00639	RLX11946	RLC03470	RLX03271	RLC00148
RLX07660	RLG00748	RLX11955	RLC03925	RLX03534	RLC00149
RLX08161	RLG01222	RLX13010	RLC04148	RLX04168	RLC00151
RLX08246	RLG01246	RLX13504	RLC04710	RLX05685	RLC00157
RLX08253	RLG01421	RLX14012	RLC04794	RLX06784	RLC00173
RLX08612	RLG01431	RLX14175	RLC05811	RLX06900	RLC00179
RLX09179	RLG02182	RLX14653	RLC06058	RLX07660	RLC00189
RLX10775	RLG02262	RLX14854	RLC07254	RLX07949	RLC00207
RLX11384	RLG02416	RLX15517	RLC15328	RLX08246	RLC00228
RLX11579	RLG02472	RLX16049	RLC15909	RLX08286	RLC00305
RLX11829	RLG03608	RLX16183	RLC21280	RLX08612	RLC00314
RLX11946	RLG04031	RLX16777	RLC25038	RLX08849	RLC00316
RLX11955	RLG04210	RLX16943	RLC26420	RLX09179	RLC00391
RLX13457	RLG04402	RLX17254	RLC27058	RLX10775	RLC00416
RLX13504	RLG04416	RLX17328	RLC30124	RLX13049	RLC00418
RLX13668	RLG04707	RLX17379	RLC30460	RLX13504	RLC00461
RLX13996	RLG05344	RLX18419	RLC30846	RLX13935	RLC00463
RLX14377	RLG05625	RLX19860	RLC34683	RLX14568	RLC00553
RLX15285	RLG05766	RLX20384	RLC35927	RLX15285	RLC00659
RLX15504	RLG07369	RLX20680	RLG00006	RLX15839	RLC00691
RLX16183	RLG07993	RLX23613	RLG00008	RLX16953	RLC00693
RLX16318	RLG08319	RLX23832	RLG00009	RLX17675	RLC01427
RLX16325	RLG08516	RLX24553	RLG00012	RLX18196	RLC01670
RLX16771	RLG08637	RLX24554	RLG00020	RLX18797	RLC01807
RLX18221	RLG08887	RLX25019	RLG00031	RLX19420	RLC01976
RLX18254	RLG09559	RLX25613	RLG00036	RLX19508	RLC02532
RLX18344	RLG09872	RLX26473	RLG00043	RLX20547	RLC02640
RLX18419	RLG10335	RLX26497	RLG00078	RLX20680	RLC03056
RLX18606	RLG10973	RLX26600	RLG00081	RLX24554	RLC04685
RLX19401	RLG12684	RLX26713	RLG00085	RLX25390	RLC07829
RLX19488	RLG13852	RLX27343	RLG00089	RLX26572	RLC10846
RLX20384	RLG14209	RLX27875	RLG00091	RLX26694	RLC16719
RLX20547	RLG15196	RLX27958	RLG00107	RLX28181	RLC19366
RLX20783	RLG17398	RLX28062	RLG00174	RLX28801	RLC36113
RLX23939	RLG17965	RLX28669	RLG00222	RLX29864	RLC36114
RLX24553	RLG18079	RLX29221	RLG00268	RLX32051	RLC43184
RLX24626	RLG18233	RLX29395	RLG00272	RLX34929	RLC47590
	RLG19175	RLX30155	RLG00273	RLX37485	RLG00009
	RLG19629	RLX30344	RLG00616	RLX49198	RLG00020
	RLG19714	RLX30358	RLG00626	RLX49365	RLG00027
	RLG21631	RLX30888	RLG00636	RLX49380	RLG00037
	RLG21732	RLX30901	RLG00639	RLX49701	RLG00040
	RLG22467	RLX31160	RLG00656	RLX49905	RLG00055
	RLG24520	RLX31395	RLG00675	RLX50792	RLG00078
	RLG24680	RLX31809	RLG00679	RLX51608	RLG00081
	RLX00133	RLX31913	RLG00995	RLX51673	RLG00089
	RLX00518	RLX32337	RLG01137	RLX52063	RLG00155
	RLX00623	RLX32441	RLG01144	RLX52191	RLG00180
	RLX00629	RLX32722	RLG01246	RLX52548	RLG00191
	RLX00671	RLX33041	RLG01421	RLX52593	RLG00227
	RLX00820	RLX33095	RLG01803	RLX52628	RLG00303
	RLX00852	RLX33986	RLG02015	RLX52686	RLG00339
	RLX01116	RLX34068	RLG02177	RLX52807	RLG00357
	RLX01189	RLX34684	RLG02915	RLX52913	RLG00404
	RLX01223	RLX34781	RLG03094	RLX53232	RLG00466
	RLX01321	RLX34929	RLG03699	RLX53236	RLG00486
	RLX01367	RLX35184	RLG04210	RLX53919	RLG00527
	RLX01788	RLX35213	RLG04382	RLX54453	RLG00637
	RLX01839	RLX35822	RLG04431	RLX54488	RLG00656
	RLX02031	RLX36071	RLG04533	RLX54571	RLG00657
	RLX02612	RLX36097	RLG04656	RLX55422	RLG00675
	RLX02654		RLG04979	RLX55599	RLG00679
	RLX02877		RLG08444	RLX55919	RLG00781
	RLX02922		RLG08887	RLX56040	RLG00808
	RLX03072		RLG11354	RLX56081	RLG01137
	RLX03090		RLG12523	RLX56327	RLG01421
	RLX03204		RLG12851		RLG01822
	RLX03247		RLG17398		RLG01853
	RLX03351		RLG17747		RLG01957
	RLX03505		RLG19054		RLG02073
	RLX03518		RLG19590		RLG02416
	RLX03718		RLG19597		RLG02784
	RLX03724		RLG19629		RLG02807
	RLX03743		RLG20075		RLG03371
	RLX03769		RLG22789		RLG03699
	RLX04157		RLG23059		RLG04008
	RLX04222		RLG23559		RLG04378
	RLX04762		RLG24219		RLG04585
	RLX05034		RLG24520		RLG04616
	RLX05100		RLG24992		RLG05625
	RLX05110		RLG25029		RLG07776
	RLX05213		RLG25238		RLG08887
	RLX05267		RLG25430		RLG09053
	RLX05279		RLG25634		RLG09872
	RLX05396		RLG25680		RLG10973
	RLX05513		RLG26287		RLG12008
	RLX05520		RLG26486		RLG16443
	RLX05654		RLG26806		RLG17208
	RLX05685		RLG27110		RLG17714
	RLX05707		RLG27690		RLG18716
	RLX05877		RLG28147		RLG20075
	RLX06074		RLG29328		RLG23396
	RLX06088		RLG29799		RLG24520
	RLX06192		RLG30127		RLG25028
	RLX06207		RLG30345		RLG25029
	RLX06431		RLG32561		RLG25036
	RLX06479		RLG33195		RLG25066
	RLX06568		RLG33233		RLG25238
	RLX06576		RLG33268		RLG25318
	RLX06829		RLG33580		RLG25430
	RLX06841		RLG33887		RLG30285
	RLX06897		RLG35264		RLG30641
	RLX06925		RLG36069		RLG36120
	RLX06967		RLX00518		RLG36610
	RLX07082		RLX00594		RLG43402
	RLX07196		RLX00623		RLX00219
	RLX07284		RLX00629		RLX00487
	RLX07668		RLX00643		RLX00518
	RLX07792		RLX00707		RLX00578
	RLX07935		RLX00793		RLX00623
	RLX08118		RLX01027		RLX00629
	RLX08161		RLX01200		RLX00643
	RLX08228		RLX01223		RLX00671
	RLX08246		RLX01266		RLX00793
	RLX08286		RLX01321		RLX00820
	RLX08363		RLX01384		RLX00874
	RLX08393		RLX01403		RLX00922
	RLX08483		RLX01511		RLX01000
	RLX08539		RLX01896		RLX01027
	RLX08596		RLX02031		RLX01218
	RLX08895		RLX02077		RLX01321
	RLX08923		RLX02379		RLX01384
	RLX08970		RLX02430		RLX01420
	RLX09109		RLX02488		RLX01511
	RLX09124		RLX02654		RLX01896
	RLX09397		RLX02737		RLX01982
	RLX09461		RLX02922		RLX02031
	RLX09489		RLX03058		RLX02475
	RLX09639		RLX03228		RLX02488
	RLX09707		RLX03247		RLX02505
	RLX09885		RLX03360		RLX02922
	RLX10013		RLX03534		RLX03058
	RLX10121		RLX03724		RLX03151
	RLX10137		RLX03769		RLX03271
	RLX10185		RLX03862		RLX03360
	RLX10293		RLX04430		RLX03449
	RLX10418		RLX04762		RLX03505
	RLX10537		RLX04933		RLX03518
	RLX10654		RLX05003		RLX03534
	RLX10775		RLX05041		RLX03572
	RLX10877		RLX05164		RLX03621
	RLX10918		RLX05267		RLX03718
	RLX11131		RLX05513		RLX03724
	RLX11316		RLX05520		RLX03732
	RLX11457		RLX05619		RLX03862
	RLX11526		RLX05685		RLX04157
	RLX11560		RLX05820		RLX04222
	RLX11614		RLX05877		RLX04644
	RLX11758		RLX06014		RLX04762
	RLX11804		RLX06074		RLX05003
	RLX11946		RLX06088		RLX05253
	RLX12050		RLX06192		RLX05520
	RLX12228		RLX06479		RLX05654
	RLX12252		RLX06560		RLX05661
	RLX12602		RLX06628		RLX05685
	RLX12603		RLX06784		RLX05777
	RLX12613		RLX06812		RLX05835
	RLX12655		RLX06829		RLX06074
	RLX12696		RLX06841		RLX06560
	RLX12842		RLX06897		RLX06897
	RLX12855		RLX07082		RLX06900
	RLX12952		RLX07195		RLX06908
	RLX13017		RLX07330		RLX07080
	RLX13049		RLX07504		RLX07301
	RLX13449		RLX07651		RLX07707
	RLX13451		RLX07792		RLX07935
	RLX13453		RLX07915		RLX08050
	RLX13457		RLX07949		RLX08161
	RLX13477		RLX08254		RLX08174
	RLX13504		RLX08363		RLX08246
	RLX13514		RLX09025		RLX08286
	RLX13610		RLX09362		RLX08612
	RLX13761		RLX09379		RLX08782
	RLX13906		RLX10185		RLX08923
	RLX13917		RLX10255		RLX09172
	RLX14244		RLX10648		RLX09173
	RLX14297		RLX10654		RLX09174
	RLX14426		RLX10775		RLX09379
	RLX14560		RLX10918		RLX09716
	RLX14698		RLX10956		RLX09830
	RLX14765		RLX11193		RLX09985
	RLX14778		RLX11358		RLX10013
	RLX14786		RLX11457		RLX10137
	RLX14812		RLX11462		RLX10334
	RLX14854		RLX11526		RLX10654
	RLX14857		RLX11758		RLX10775
	RLX15182		RLX11946		RLX11190
	RLX15320		RLX12050		RLX11258
	RLX15389		RLX12114		RLX11457
	RLX15504		RLX12138		RLX11634
	RLX15509		RLX12189		RLX11758
	RLX15510		RLX12193		RLX11955
	RLX15538		RLX12228		RLX12114
	RLX15734		RLX12252		RLX12602
	RLX15840		RLX12696		RLX12603
	RLX16014		RLX12813		RLX12613
	RLX16112		RLX12855		RLX12696
	RLX16161		RLX13356		RLX12952
	RLX17068		RLX13504		RLX13477
	RLX17860		RLX13529		RLX13504
	RLX17928		RLX13595		RLX13514
	RLX17966		RLX13674		RLX13595
	RLX18221		RLX13794		RLX13626
	RLX18419		RLX13906		RLX13674
	RLX18796		RLX13920		RLX13770
	RLX18842		RLX14175		RLX13779
	RLX19017		RLX14297		RLX13794
	RLX19159		RLX14382		RLX14297
	RLX19488		RLX14426		RLX14595
	RLX19740		RLX14467		RLX14698
	RLX19853		RLX14569		RLX14778
	RLX19895		RLX14653		RLX14812
	RLX19983		RLX14685		RLX14844
	RLX19997		RLX14698		RLX14854
	RLX20271		RLX14713		RLX14857
	RLX20281		RLX14765		RLX15320
	RLX20488		RLX14778		RLX15389
	RLX20519		RLX14786		RLX15840
	RLX20905		RLX14812		RLX16057
	RLX20979		RLX14854		RLX16161
	RLX21240		RLX14857		RLX16300
	RLX21653		RLX15051		RLX16381
	RLX21855		RLX15127		RLX16953
	RLX21912		RLX15320		RLX17336
	RLX21927		RLX15516		RLX17811
	RLX21971		RLX15682		RLX17856
	RLX22010		RLX16143		RLX17862
	RLX22149		RLX16161		RLX18419
	RLX22159		RLX16183		RLX18687
	RLX22250		RLX16374		RLX18730
	RLX22309		RLX16381		RLX18842
	RLX22355		RLX16959		RLX19738
	RLX22428		RLX17644		RLX20147
	RLX22622		RLX17862		RLX20166
	RLX22641		RLX17892		RLX20445
	RLX22743		RLX18417		RLX20461
	RLX23058		RLX18549		RLX20488
	RLX23630		RLX18842		RLX20680
	RLX24105		RLX19032		RLX20979
	RLX24203		RLX19419		RLX21240
	RLX24211		RLX19860		RLX21855
	RLX24234		RLX19882		RLX22010
	RLX24269		RLX20076		RLX22250
	RLX24389		RLX20488		RLX22309
	RLX24553		RLX20582		RLX22355
	RLX24554		RLX20680		RLX22641
	RLX24936		RLX20905		RLX23058
	RLX25021		RLX21140		RLX23219
	RST00527		RLX21568		RLX23832
			RLX21650		RLX24122
			RLX21653		RLX24269
			RLX21706		RLX24446
			RLX21842		RLX24554
			RLX21927		RLX25390
			RLX21985		RLX25706
			RLX22010		RLX26572
			RLX22245		RLX27269
			RLX22250		RLX27524
			RLX22538		RLX27870
			RLX23769		RLX28181
			RLX23844		RLX28246
			RLX24029		RLX28602
			RLX24091		RLX28705
			RLX24113		RLX28754
			RLX24261		RLX29044
			RLX24269		RLX30196
			RLX24422		RLX30274
			RLX24553		RLX30327
			RLX24554		RLX30478
			RLX25075		RLX31478
			RLX25540		RLX31569
			RLX25613		RLX31624
			RLX25706		RLX32428
			RLX25720		RLX32479
			RLX25868		RLX32715
			RLX26303		RLX32906
			RLX26382		RLX32933
			RLX26707		RLX33217
			RLX26783		RLX33770
			RLX27035		RLX34109
			RLX27135		RLX34243
			RLX27208		RLX34614
			RLX27225		RLX34823
			RLX27258		RLX34929
			RLX27269		RLX35311
			RLX27524		RLX37317
			RLX27597		RLX38400
			RLX27616		RLX39292
			RLX27617		RLX39695
			RLX27659		RLX40179
			RLX27869		RLX41032
			RLX27870		RLX41161
			RLX27875		RLX42393
			RLX28097		RLX43086
			RLX28117		RLX43310
			RLX28215		RLX43475
			RLX28246		RLX46120
			RLX28330		RLX47147
			RLX28592		RLX48056
			RLX28669		RLX48314
			RLX28705		RLX49114
			RLX28754		RLX49145
			RLX28762		RLX49193
			RLX28813		RLX49216
			RLX28897		RLX49380
			RLX29151		RLX49395
			RLX29185		RLX49416
			RLX29437		RLX49435
			RLX29494		RLX49439
			RLX29523		RLX49549
			RLX29531		RLX49558
			RLX29557		RLX49669
			RLX29632		RLX49701
			RLX29687		RLX49866
			RLX29853		RLX49905
			RLX30026		RLX49991
			RLX30053		RLX50172
			RLX30087		RLX50221
			RLX30159		RLX50261
			RLX30168		RLX50370
			RLX30196		RLX50431
			RLX30236		RLX50531
			RLX30244		RLX50554
			RLX30277		RLX50565
			RLX30455		RLX50605
			RLX30478		RLX50614
			RLX30535		RLX50678
			RLX30693		RLX50766
			RLX30764		RLX50866
			RLX30802		RLX51007
			RLX30821		RLX51109
			RLX30894		RLX51119
			RLX30904		RLX51186
			RLX30913		RLX51220
			RLX31013		RLX51299
			RLX31084		RLX51344
			RLX31103		RLX51391
			RLX31143		RLX51440
			RLX31204		RLX51476
			RLX31207		RLX51499
			RLX31395		RLX51502
			RLX31459		RLX51559
			RLX31478		RLX51577
			RLX31480		RLX51609
			RLX31500		RLX51633
			RLX31624		RLX51673
			RLX31647		RLX51773
			RLX31699		RLX51941
			RLX31717		RLX52037
			RLX31823		RLX52116
			RLX31880		RLX52310
			RLX31900		RLX52390
			RLX32018		RLX52440
			RLX32157		RLX52516
			RLX32178		RLX52589
			RLX32216		RLX52785
			RLX32224		RLX52794
			RLX32337		RLX52858
			RLX32428		RLX52873
			RLX32536		RLX52917
			RLX32574		RLX53016
			RLX32581		RLX53041
			RLX32632		RLX53078
			RLX32715		RLX53156
			RLX32753		RLX53295
			RLX32781		RLX53298
			RLX32906		RLX53347
			RLX32933		RLX53410
			RLX32945		RLX53438
			RLX33217		RLX53476
			RLX33310		RLX53491
			RLX33345		RLX53576
			RLX33445		RLX53705
			RLX33473		RLX53720
			RLX33480		RLX53752
			RLX33504		RLX53814
			RLX33549		RLX53838
			RLX33756		RLX53916
			RLX33770		RLX53918
			RLX33846		RLX53980
			RLX33885		RLX54066
			RLX33908		RLX54087
			RLX33955		RLX54116
			RLX33977		RLX54193
			RLX34000		RLX54204
			RLX34050		RLX54210
			RLX34109		RLX54260
			RLX34110		RLX54306
			RLX34125		RLX54380
			RLX34193		RLX54437
			RLX34243		RLX54459
			RLX34412		RLX54563
			RLX34442		RLX54602
			RLX34580		RLX54608
			RLX34598		RLX54760
			RLX34614		RLX54917
			RLX34682		RLX54928
			RLX34737		RLX55001
			RLX34753		RLX55065
			RLX34803		RLX55080
			RLX34806		RLX55082
			RLX34929		RLX55084
			RLX34968		RLX55134
			RLX34987		RLX55282
			RLX35213		RLX55284
			RLX35231		RLX55285
			RLX35302		RLX55291
			RLX35317		RLX55292
			RLX35399		RLX55433
			RLX35419		RLX55525
			RLX35555		RLX55527
			RLX35556		RLX55548
			RLX35580		RLX55572
			RLX35645		RLX55596
			RLX35816		RLX55638
			RLX35822		RLX55652
			RLX36085		RLX55665
			RST00337		RLX55709
					RLX55714
					RLX55738
					RLX55815
					RLX55822
					RLX55858
					RLX55992
					RLX56002
					RLX56040
					RLX56051
					RLX56088
					RLX56124
					RLX56157
					RLX56186
					RLX56191
					RLX56252
					RST00043
					RST00865
					RST01015
